# Tissue-wide metabolic buffering confers resilience to mitochondrial dysfunction

**DOI:** 10.64898/2026.08.27.747448

**Authors:** Stavroula Petridi, Abhilesh Dhawanjewar, Dnyanesh Dubal, Rajini Chandrasegaram, Hannah Dickmänken, Navaroshini Bala-Muraly, Bryce A. Wilson, Thomas Eve, Bryan Marzullo, Antony Hynes-Allen, Scott A. Jones, Martin S. King, Richard Butler, Marco Sciacovelli, Edmund R.S. Kunji, Daniel A. Tennant, Jelle van den Ameele

## Abstract

Mitochondria and oxidative phosphorylation (OxPhos) are essential for cellular homeostasis. However, the phenotypes caused by mitochondrial dysfunction often display remarkable tissue-specificity. What determines the susceptibility of individual cells to metabolic or mitochondrial defects in a complex *in vivo* tissue context, remains largely unknown. We find that neural stem cells (NSCs) in the developing *Drosophila* brain can maintain normal proliferation despite severe cell-autonomous OxPhos-dysfunction, provided that sufficient neighbouring cells remain metabolically intact. This tissue-wide buffering progressively fails as the proportion of NSCs with OxPhos dysfunction increases, indicating that the phenotypic threshold for mitochondrial dysfunction is an emergent property of a tissue rather than only of individual cells or cell-types. Mechanistically, we find that OxPhos-deficient NSCs activate a stress-response associated with *ATF4/crc*-transcriptional activation. NSCs upregulate lactate dehydrogenase (LDH) expression to maintain glycolysis, but their proliferation remains limited by NAD^+^ regeneration rather than by ATP production. Non-cell-autonomous rescue of NSC-proliferation depends on LDH-dependent NAD^+^-production in a brain-wide glial network connected by gap junctions and the glutamate/aspartate-transporter Eaat1. These findings demonstrate that the phenotypic threshold for mitochondrial dysfunction is determined by tissue-wide spare metabolic capacity rather than only of individual cells or cell-types. Tissue heterogeneity thus provides resilience to metabolic dysfunction, evidencing key benefits of diversity, and suggesting new therapeutic strategies to enhance endogenous metabolic buffering.
