## Supplementary Table 3 for "Tissue-wide metabolic buffering confers resilience to mitochondrial dysfunction"

### Sheet: README
hdWGCNA gene co-expression module analysis in NSCs
Pipeline	High-dimensional weighted gene co-expression network analysis (hdWGCNA) was run on the Neuroblast subset (368 Control, 339 ND75-KD cells), identifying 11 gene co-expression modules (NB_M1-NB_M11). Module eigengenes were correlated with the ND75-KD condition (hdWGCNA ModuleTraitCorrelation, Pearson)
Significance cutoffs	FDR < 0.05 (module-trait correlation)
Column	Description
Module	hdWGCNA module identifier (NB_M1-NB_M11).
Module annotation	GO Biological process label for the module
Module size (n genes)	Number of genes assigned to the module
Direction	↑/↓ ND75-KD, by the sign of the correlation coefficient.
Correlation with ND75-KD (r)	Correlation between module eigengene and the ND75-KD trait, within Neuroblasts.
P-value / FDR (module-trait correlation)	Raw and Benjamini-Hochberg adjusted p-value for the module-trait correlation above.
Top hub genes	Top 10 genes by within-module eigengene connectivity (kME), highest first
Mean eigengene (Control / ND75-KD)	Mean per-cell module eigengene score in each condition.
Δ mean eigengene (ND75-KD − Control)	Difference between the two mean-eigengene scores
Sheet	Module analysis

### Sheet: Module analysis
Module	Module annotation	Module size (n genes)	Direction	Correlation with ND75-KD (r)	P-value (module-trait correlation)	FDR (module-trait correlation)	Top hub genes	Mean eigengene (Control)	Mean eigengene (ND75-KD)	Δ mean eigengene (ND75-KD − Control)
NB_M7	Stress response & Growth signalling	96	↑ ND75-KD	0.451746	7.55164e-37	8.30681e-36	chrb, scyl, Imp, Msp300, rin, pAbp, Unr, smog, sima, sca	-0.604312	0.388669	0.992981
NB_M5	Chromatin remodelling & Gene silencing	152	↑ ND75-KD	0.363387	1.70923e-23	9.40077e-23	kis, CG42232, spen, dom, nej, mask, brat, ctrip, lncRNA:Hsromega, upSET	1.501	3.53999	2.03899
NB_M2	Protein degradation & Chromatin	382	↓ ND75-KD	-0.321522	1.82116e-18	6.67757e-18	tsr, 14-3-3epsilon, His3.3A, Act42A, Prosbeta2, Cyp1, Ran, dUTPase, Prosalpha3, Prosbeta3	13.7167	10.2034	-3.51335
NB_M6	Transcriptional repression	195	↑ ND75-KD	0.277962	5.20718e-14	1.43197e-13	Tet, hdc, ct, sbb, lola, nmo, aqz, crol, CG11873, osa	-1.46152	-0.218188	1.24333
NB_M9	Mitochondrial biogenesis & NAD/carbohydrate metabolism	114	↑ ND75-KD	0.242683	6.17693e-11	1.35892e-10	Ldh, kmr, Ets65A, Hex-A, Pdp1, Tspo, Xrp1, Chchd2, CG32369, CG33158	-0.908494	-0.303981	0.604513
NB_M1	Mitochondrial ATP synthesis	201	↓ ND75-KD	-0.157748	2.51524e-05	4.61128e-05	eEF1delta, ATPsynC, Fkbp12, ATPsynO, ATPsyngamma, Cyt-c-p, COX4, Fkbp59, ATPsynD, Fkbp39	9.25151	7.92352	-1.32799
NB_M8	Epigenetic silencing & Chromatin	125	↓ ND75-KD	-0.126169	0.000773035	0.00121477	HmgZ, Bacc, CG1910, smt3, CNBP, baf, His3.3B, endos, glo, Pabp2	3.44138	3.0154	-0.425975
NB_M3	Cytoplasmic translation	144	↑ ND75-KD	0.0601086	0.110294	0.151654	RpL19, RpL27A, RpL18A, RpS26, RpS16, RpS18, RpL9, RpS15, RpS10b, RpLP1	5.50671	5.73851	0.231798
NB_M4	Synaptic signalling & Ion transport	704	↑ ND75-KD	0.0320921	0.394202	0.450864	Rdl, nrv3, Sh, Ggamma30A, slo, cpx, nSyb, Nckx30C, para, trv	-9.8995	-9.74317	0.156331
NB_M11	Ribosome biogenesis & Protein folding	61	↑ ND75-KD	0.0310413	0.409877	0.450864	hoip, Nph, RpLP0-like, CG11267, Hsp83, CG14434, CG10576, eIF2beta, CG8891, CG14715	6.24622	6.3172	0.0709777
NB_M10	Mitochondrial OxPhos core subunits	66	↓ ND75-KD	-0.00163668	0.96535	0.96535	mt:CoII, mt:CoIII, mt:CoI, mt:Cyt-b, mt:ATPase6, mt:lrRNA, mt:ND4, mt:ND5, mt:ND3, mt:ND1	-0.0837356	-0.234271	-0.150535
