## Supplementary Table 7 for "Tissue-wide metabolic buffering confers resilience to mitochondrial dysfunction"

### Sheet: README
DEG overlap between edgeR and hdWGCNA in NSCs
Pipeline	The hdWGCNA set includes every gene with kME >= 0.35 in a module that was both significant (FDR<0.05) and positively correlated with ND75-KD; the edgeR set includes every gene significant in the Neuroblasts pseudobulk DGE (FDR<0.05, log2FC>=1.0). Both sets exclude noisy/non-informative gene-name patterns (transposon-insertion sites, rRNA/pseudo-rRNA fragments, lncRNAs, microRNAs)
Column	Description
Gene	FlyBase gene symbol.
In hdWGCNA prioritized set	kME >= 0.35 in a significant, positively-correlated module.
In edgeR significant DEGs	Significant in the edgeR Neuroblasts pseudobulk DGE (FDR<0.05, log2FC>=1.0).
Module	The qualifying hdWGCNA module this gene's kME >= 0.35 membership is in (blank if not in the hdWGCNA set).
kME	This gene's kME to that module (blank if not in the hdWGCNA set).
edgeR log2FC / FDR	This gene's edgeR Neuroblasts log2 fold-change and FDR (blank if not an edgeR-significant DEG).
Retained (integrated prioritization)	TRUE if the gene is in both sets
Sheet	DEG overlap

### Sheet: DEG overlap
Gene	In hdWGCNA prioritized set	In edgeR significant DEGs	Module	kME	edgeR log2FC	edgeR FDR	Retained (integrated prioritization)
Alr	TRUE	TRUE	NB_M9	0.441623	1.26387	3.98431e-05	TRUE
CG10960	TRUE	TRUE	NB_M9	0.433394	1.67509	0.000911223	TRUE
CG32369	TRUE	TRUE	NB_M9	0.502463	1.06051	0.000270399	TRUE
CG4467	TRUE	TRUE	NB_M9	0.356302	1.18012	0.014268	TRUE
Ets65A	TRUE	TRUE	NB_M9	0.607249	2.2549	4.14859e-08	TRUE
Ldh	TRUE	TRUE	NB_M9	0.785495	3.20778	1.93705e-19	TRUE
Xrp1	TRUE	TRUE	NB_M9	0.52301	1.16279	4.56223e-06	TRUE
caps	TRUE	TRUE	NB_M9	0.445224	2.05855	0.000475535	TRUE
kmr	TRUE	TRUE	NB_M9	0.70919	2.07588	5.51117e-10	TRUE
sca	TRUE	TRUE	NB_M7	0.417684	1.63444	0.000460211	TRUE
AGO3	FALSE	TRUE			1.31702	0.00621139	FALSE
Abd-B	FALSE	TRUE			1.03107	0.000750509	FALSE
Acf	TRUE	FALSE	NB_M5	0.443403			FALSE
AdSS	TRUE	FALSE	NB_M9	0.35444			FALSE
AgmNAT	FALSE	TRUE			2.46255	0.0146716	FALSE
AlaRS	TRUE	FALSE	NB_M9	0.354897			FALSE
Alh	TRUE	FALSE	NB_M6	0.451528			FALSE
Arc1	FALSE	TRUE			3.24043	5.98293e-08	FALSE
AsnRS	TRUE	FALSE	NB_M9	0.357423			FALSE
B4	TRUE	FALSE	NB_M7	0.358131			FALSE
Bruce	TRUE	FALSE	NB_M5	0.434535			FALSE
CG10555	TRUE	FALSE	NB_M5	0.370222			FALSE
CG10916	FALSE	TRUE			1.7356	0.0236337	FALSE
CG11825	FALSE	TRUE			2.93589	0.00825205	FALSE
CG11873	TRUE	FALSE	NB_M6	0.506836			FALSE
CG13185	TRUE	FALSE	NB_M5	0.475955			FALSE
CG13623	TRUE	FALSE	NB_M9	0.443596			FALSE
CG14696	FALSE	TRUE			1.53798	0.0125736	FALSE
CG15093	FALSE	TRUE			2.12564	0.001782	FALSE
CG15177	FALSE	TRUE			2.03231	0.00149029	FALSE
CG15784	FALSE	TRUE			7.32222	0.000167245	FALSE
CG1628	FALSE	TRUE			1.76838	0.0439713	FALSE
CG18109	FALSE	TRUE			3.03355	4.93332e-08	FALSE
CG18547	FALSE	TRUE			4.28439	0.00187245	FALSE
CG2064	FALSE	TRUE			3.09722	3.07964e-08	FALSE
CG2076	TRUE	FALSE	NB_M9	0.402174			FALSE
CG2918	TRUE	FALSE	NB_M5	0.445547			FALSE
CG31998	TRUE	FALSE	NB_M5	0.384329			FALSE
CG32280	FALSE	TRUE			1.82608	0.000995152	FALSE
CG32767	TRUE	FALSE	NB_M6	0.421698			FALSE
CG33158	TRUE	FALSE	NB_M9	0.49676			FALSE
CG34038	FALSE	TRUE			2.58853	0.023721	FALSE
CG34401	TRUE	FALSE	NB_M6	0.415601			FALSE
CG42232	TRUE	FALSE	NB_M5	0.648272			FALSE
CG42238	TRUE	FALSE	NB_M6	0.350181			FALSE
CG4291	FALSE	TRUE			1.36962	0.000233243	FALSE
CG44004	FALSE	TRUE			4.0346	2.19472e-05	FALSE
CG5646	FALSE	TRUE			6.87998	0.00110762	FALSE
CG8531	TRUE	FALSE	NB_M9	0.366422			FALSE
CG8677	TRUE	FALSE	NB_M5	0.436259			FALSE
CG9650	FALSE	TRUE			1.3899	1.01708e-05	FALSE
CR14798	FALSE	TRUE			1.57319	0.0164391	FALSE
CdGAPr	TRUE	FALSE	NB_M5	0.378531			FALSE
Chchd2	TRUE	FALSE	NB_M9	0.519025			FALSE
Cirl	TRUE	FALSE	NB_M5	0.353291			FALSE
Cpr64Ac	FALSE	TRUE			11.4534	1.08204e-20	FALSE
CycG	TRUE	FALSE	NB_M7	0.405024			FALSE
Dsp1	TRUE	FALSE	NB_M6	0.397984			FALSE
E(Pc)	TRUE	FALSE	NB_M6	0.381602			FALSE
E(bx)	TRUE	FALSE	NB_M5	0.495038			FALSE
E23	FALSE	TRUE			1.45636	0.000119002	FALSE
Eip63E	TRUE	FALSE	NB_M7	0.35179			FALSE
Fdx1	TRUE	FALSE	NB_M9	0.431616			FALSE
Fs(2)Ket	TRUE	FALSE	NB_M5	0.517538			FALSE
Gadd45	FALSE	TRUE			3.08276	8.07607e-06	FALSE
Gp210	TRUE	FALSE	NB_M5	0.35893			FALSE
Gprk1	TRUE	FALSE	NB_M6	0.421199			FALSE
GstD3	FALSE	TRUE			2.30656	2.27815e-11	FALSE
GstE6	FALSE	TRUE			5.79823	7.42264e-17	FALSE
GstE7	FALSE	TRUE			3.06703	5.46997e-10	FALSE
GstE8	FALSE	TRUE			2.2161	8.07607e-06	FALSE
Gug	TRUE	FALSE	NB_M6	0.46288			FALSE
Gyf	TRUE	FALSE	NB_M5	0.410212			FALSE
Hcf	TRUE	FALSE	NB_M5	0.394405			FALSE
Hers	TRUE	FALSE	NB_M5	0.408794			FALSE
Hex-A	TRUE	FALSE	NB_M9	0.596427			FALSE
Hipk	TRUE	FALSE	NB_M5	0.397131			FALSE
Hsc70-5	TRUE	FALSE	NB_M9	0.408768			FALSE
Hsp60A	TRUE	FALSE	NB_M9	0.387111			FALSE
Imp	TRUE	FALSE	NB_M7	0.505653			FALSE
ImpL2	FALSE	TRUE			4.03024	9.06575e-14	FALSE
JhI-26	FALSE	TRUE			7.57665	3.43972e-05	FALSE
Lip3	FALSE	TRUE			1.36522	0.0146716	FALSE
MFS3	TRUE	FALSE	NB_M9	0.494779			FALSE
Marf1	FALSE	TRUE			2.16219	0.00936299	FALSE
Mi-2	TRUE	FALSE	NB_M5	0.394657			FALSE
Msp300	TRUE	FALSE	NB_M7	0.495924			FALSE
Mtor	TRUE	FALSE	NB_M5	0.479383			FALSE
Myc	TRUE	FALSE	NB_M5	0.381328			FALSE
N	TRUE	FALSE	NB_M5	0.417675			FALSE
NAT1	TRUE	FALSE	NB_M7	0.399935			FALSE
Nipped-A	TRUE	FALSE	NB_M5	0.460997			FALSE
Not1	TRUE	FALSE	NB_M5	0.355058			FALSE
Nrt	TRUE	FALSE	NB_M6	0.490339			FALSE
Nup153	TRUE	FALSE	NB_M5	0.464552			FALSE
Nup358	TRUE	FALSE	NB_M5	0.516486			FALSE
P32	TRUE	FALSE	NB_M9	0.470533			FALSE
PAN3	TRUE	FALSE	NB_M6	0.354749			FALSE
PMCA	TRUE	FALSE	NB_M5	0.361997			FALSE
Pak	TRUE	FALSE	NB_M9	0.378859			FALSE
Pdp1	TRUE	FALSE	NB_M9	0.574421			FALSE
Pfk	TRUE	FALSE	NB_M9	0.494881			FALSE
Pgi	TRUE	FALSE	NB_M9	0.416626			FALSE
PlexA	TRUE	FALSE	NB_M5	0.478509			FALSE
Pvf2	FALSE	TRUE			6.9026	0.000475535	FALSE
Qtzl	FALSE	TRUE			1.13045	0.0100404	FALSE
REPTOR	TRUE	FALSE	NB_M6	0.382165			FALSE
RapGAP1	TRUE	FALSE	NB_M6	0.358926			FALSE
RhoGAP19D	TRUE	FALSE	NB_M6	0.371509			FALSE
Rim	TRUE	FALSE	NB_M9	0.478195			FALSE
Roe1	TRUE	FALSE	NB_M9	0.419662			FALSE
Sema1a	TRUE	FALSE	NB_M6	0.377253			FALSE
Sin3A	TRUE	FALSE	NB_M6	0.360878			FALSE
Smr	TRUE	FALSE	NB_M6	0.422773			FALSE
SmydA-1	FALSE	TRUE			2.20511	0.0074352	FALSE
Socs36E	TRUE	FALSE	NB_M7	0.367837			FALSE
Spn	TRUE	FALSE	NB_M6	0.371423			FALSE
Ssdp	TRUE	FALSE	NB_M6	0.367793			FALSE
Taf4	TRUE	FALSE	NB_M5	0.359803			FALSE
Ten-m	TRUE	FALSE	NB_M7	0.399934			FALSE
Tet	TRUE	FALSE	NB_M6	0.699019			FALSE
Thd1	TRUE	FALSE	NB_M6	0.362876			FALSE
Tlk	TRUE	FALSE	NB_M5	0.386716			FALSE
Top1	TRUE	FALSE	NB_M6	0.39577			FALSE
Top2	TRUE	FALSE	NB_M5	0.451053			FALSE
Traf4	FALSE	TRUE			1.71237	0.0279391	FALSE
Tret1-1	FALSE	TRUE			2.86076	0.000207476	FALSE
Trf2	TRUE	FALSE	NB_M5	0.433816			FALSE
Tspo	TRUE	FALSE	NB_M9	0.527524			FALSE
TwdlO	FALSE	TRUE			1.78383	0.00357329	FALSE
Ubx	TRUE	FALSE	NB_M6	0.366511			FALSE
Ufd4	TRUE	FALSE	NB_M5	0.366569			FALSE
Unr	TRUE	FALSE	NB_M7	0.440021			FALSE
Vps13	TRUE	FALSE	NB_M5	0.36889			FALSE
XNP	TRUE	FALSE	NB_M5	0.354636			FALSE
ZAP3	TRUE	FALSE	NB_M5	0.390981			FALSE
alpha-Est4	FALSE	TRUE			1.07313	0.0345141	FALSE
alpha-Est5	FALSE	TRUE			1.45772	0.00443169	FALSE
alt	TRUE	FALSE	NB_M5	0.430984			FALSE
aqz	TRUE	FALSE	NB_M6	0.517718			FALSE
bor	TRUE	FALSE	NB_M9	0.401887			FALSE
brat	TRUE	FALSE	NB_M5	0.54926			FALSE
cas	TRUE	FALSE	NB_M6	0.392207			FALSE
chrb	TRUE	FALSE	NB_M7	0.530692			FALSE
cmet	TRUE	FALSE	NB_M5	0.447691			FALSE
crol	TRUE	FALSE	NB_M6	0.507506			FALSE
ct	TRUE	FALSE	NB_M6	0.582611			FALSE
ctrip	TRUE	FALSE	NB_M5	0.546596			FALSE
dati	FALSE	TRUE			1.08421	0.00176485	FALSE
dikar	TRUE	FALSE	NB_M5	0.385749			FALSE
dom	TRUE	FALSE	NB_M5	0.603912			FALSE
dysf	FALSE	TRUE			1.8242	0.00161888	FALSE
e(y)3	TRUE	FALSE	NB_M5	0.421917			FALSE
eIF4G2	TRUE	FALSE	NB_M5	0.403139			FALSE
east	TRUE	FALSE	NB_M5	0.420763			FALSE
ed	TRUE	FALSE	NB_M5	0.406821			FALSE
enc	TRUE	FALSE	NB_M5	0.366157			FALSE
faf	TRUE	FALSE	NB_M5	0.408872			FALSE
fru	TRUE	FALSE	NB_M5	0.446023			FALSE
fs(1)h	TRUE	FALSE	NB_M6	0.50354			FALSE
hang	TRUE	FALSE	NB_M7	0.367564			FALSE
hdc	TRUE	FALSE	NB_M6	0.631246			FALSE
heph	TRUE	FALSE	NB_M5	0.403727			FALSE
hig	TRUE	FALSE	NB_M6	0.413983			FALSE
hui	FALSE	TRUE			2.21669	0.00087716	FALSE
jigr1	TRUE	FALSE	NB_M6	0.383101			FALSE
kis	TRUE	FALSE	NB_M5	0.727818			FALSE
klar	TRUE	FALSE	NB_M6	0.43664			FALSE
klu	TRUE	FALSE	NB_M6	0.478435			FALSE
kug	TRUE	FALSE	NB_M5	0.442875			FALSE
kuz	TRUE	FALSE	NB_M6	0.366492			FALSE
l(2)03659	FALSE	TRUE			3.76193	1.40156e-05	FALSE
l(2)37Cc	TRUE	FALSE	NB_M9	0.430723			FALSE
l(3)80Fj	TRUE	FALSE	NB_M5	0.437619			FALSE
larp	TRUE	FALSE	NB_M5	0.502427			FALSE
lig	TRUE	FALSE	NB_M5	0.353771			FALSE
lola	TRUE	FALSE	NB_M6	0.540544			FALSE
mCD8GFP	FALSE	TRUE			1.74473	1.60461e-07	FALSE
mRpL28	TRUE	FALSE	NB_M9	0.381046			FALSE
mam	TRUE	FALSE	NB_M6	0.371769			FALSE
mask	TRUE	FALSE	NB_M5	0.57593			FALSE
mnb	TRUE	FALSE	NB_M6	0.3588			FALSE
msi	TRUE	FALSE	NB_M6	0.440791			FALSE
mud	TRUE	FALSE	NB_M5	0.411072			FALSE
mxc	TRUE	FALSE	NB_M6	0.352347			FALSE
nej	TRUE	FALSE	NB_M5	0.59118			FALSE
nmo	TRUE	FALSE	NB_M6	0.531054			FALSE
nocte	TRUE	FALSE	NB_M6	0.368065			FALSE
nsl1	TRUE	FALSE	NB_M5	0.356579			FALSE
olf413	TRUE	FALSE	NB_M6	0.48628			FALSE
osa	TRUE	FALSE	NB_M6	0.505973			FALSE
otk	TRUE	FALSE	NB_M6	0.38757			FALSE
pAbp	TRUE	FALSE	NB_M7	0.473066			FALSE
path	TRUE	FALSE	NB_M9	0.438268			FALSE
plum	TRUE	FALSE	NB_M6	0.378019			FALSE
poe	TRUE	FALSE	NB_M5	0.472951			FALSE
prage	FALSE	TRUE			2.18593	0.000475535	FALSE
pros	TRUE	FALSE	NB_M6	0.466653			FALSE
ps	TRUE	FALSE	NB_M7	0.417524			FALSE
puf	TRUE	FALSE	NB_M5	0.453503			FALSE
pum	TRUE	FALSE	NB_M6	0.484815			FALSE
rin	TRUE	FALSE	NB_M7	0.479725			FALSE
rno	TRUE	FALSE	NB_M5	0.360684			FALSE
sbb	TRUE	FALSE	NB_M6	0.576333			FALSE
scyl	TRUE	FALSE	NB_M7	0.510465			FALSE
sd	TRUE	FALSE	NB_M6	0.373227			FALSE
shot	TRUE	FALSE	NB_M5	0.415074			FALSE
sima	TRUE	FALSE	NB_M7	0.421856			FALSE
skd	TRUE	FALSE	NB_M6	0.376173			FALSE
smal	TRUE	FALSE	NB_M6	0.372086			FALSE
smog	TRUE	FALSE	NB_M7	0.433211			FALSE
sov	TRUE	FALSE	NB_M5	0.378216			FALSE
spen	TRUE	FALSE	NB_M5	0.607319			FALSE
spoon	TRUE	FALSE	NB_M5	0.393332			FALSE
srl	TRUE	FALSE	NB_M5	0.390675			FALSE
tou	TRUE	FALSE	NB_M5	0.369532			FALSE
trx	TRUE	FALSE	NB_M6	0.394432			FALSE
tud	TRUE	FALSE	NB_M5	0.490042			FALSE
twz	FALSE	TRUE			3.87068	0.000129722	FALSE
tyf	TRUE	FALSE	NB_M5	0.488674			FALSE
upSET	TRUE	FALSE	NB_M5	0.528542			FALSE
vri	FALSE	TRUE			3.45599	0.00177155	FALSE
vvl	TRUE	FALSE	NB_M6	0.389416			FALSE
wdb	TRUE	FALSE	NB_M6	0.387398			FALSE
wech	TRUE	FALSE	NB_M5	0.398276			FALSE
zld	TRUE	FALSE	NB_M5	0.423003			FALSE
