## Supplementary Table 10 for "Tissue-wide metabolic buffering confers resilience to mitochondrial dysfunction"

### Sheet: README
Larval brain metabolomics
Pipeline	Untargeted metabolomics was performed on whole CNS of wandering larvae expressing Control or Complex I (ND-42) RNAi in NSCs. Metabolite abundances were normalized to an internal standard and total-sum, log2-transformed, and tested for differential abundance (ND-42 KD vs. Control) using limma v3.58.1 (linear model per metabolite, empirical Bayes moderation). Pathway-level enrichment was assessed w…
Significance cutoffs	Nominal P-value < 0.05 and |log2 fold change| >= 0.5 (metabolite level); nominal P-value < 0.05 (pathway level). FDR is also provided on both sheets but is not the cutoff used above.
Column	Description
[Metabolite abundance] Metabolite	Metabolite name.
[Metabolite abundance] Pathway	Metabolite class/pathway assignment, used as the fgsea gene-set definition.
[Metabolite abundance] Log2 fold change	Log2 fold change, ND-42 KD vs. Control.
[Metabolite abundance] Average log2 abundance	Mean log2 abundance across all samples (limma AveExpr).
[Metabolite abundance] t statistic	Moderated t-statistic from limma's empirical Bayes model.
[Metabolite abundance] P-value / FDR	Raw and Benjamini-Hochberg adjusted p-value from the moderated t-test.
[Metabolite abundance] B statistic	Log-odds that the metabolite is differentially abundant (limma B statistic).
[Metabolite abundance] Mean abundance (Control / ND-42 KD)	Mean normalized abundance in each condition.
[Pathway enrichment (fgsea)] Pathway	Metabolite class tested as a gene set.
[Pathway enrichment (fgsea)] Direction	Up/Down, by the sign of the enrichment score (ES).
[Pathway enrichment (fgsea)] Enrichment score (ES)	fgsea's raw enrichment score for this pathway.
[Pathway enrichment (fgsea)] Normalized enrichment score (NES)	ES normalized for pathway (gene-set) size, comparable across pathways.
[Pathway enrichment (fgsea)] P-value / FDR	Raw and Benjamini-Hochberg adjusted p-value from fgsea (BH across all 13 pathways tested).
[Pathway enrichment (fgsea)] n metabolites	Number of metabolites in this pathway/class that were part of the ranked list.
[Pathway enrichment (fgsea)] Leading-edge metabolites	The metabolites driving the enrichment signal for this pathway (fgsea leading-edge subset).
Sheets
Metabolite abundance	103 metabolites, sorted by P-value ascending
Pathway enrichment (fgsea)	13 pathways, sorted by P-value ascending.

### Sheet: Metabolite abundance
Metabolite	Pathway	Log2 fold change	Average log2 abundance	t statistic	P-value	FDR	B statistic	Mean abundance (Control)	Mean abundance (ND-42 KD)
Lysine	Amino Acids	-0.75604	-37.0057	-5.20152	0.000347471	0.0357895	0.499995	9.58791e-12	5.63176e-12
N-Acetyl-Aspartate	Other	-1.45171	-33.8849	-3.9884	0.00235413	0.0896569	-1.38688	1.09897e-10	4.21942e-11
Dihydroxyacetone Phosphate	Glycolysis/PPP	2.49844	-42.5454	3.92601	0.00261137	0.0896569	-1.4892	9.09551e-14	4.56704e-13
3-Phosphoglycerate	Glycolysis/PPP	3.58726	-38.071	3.50786	0.00529249	0.115778	-2.18469	2.94417e-12	1.67087e-11
Arginine	Urea Cycle	-0.611705	-36.6029	-3.36748	0.00673508	0.115778	-2.42111	1.21675e-11	7.86574e-12
Pyridoxal	Px(P)	1.76444	-36.2123	3.36668	0.00674433	0.115778	-2.42245	8.90312e-12	2.54015e-11
Cytidine	Pyrimidine	1.28045	-39.261	3.2647	0.00804307	0.118348	-2.59477	1.11659e-12	2.49645e-12
Aspartate	Amino Acids	-1.2629	-33.169	-3.12376	0.0102713	0.125882	-2.83336	1.74767e-10	7.55057e-11
Thymidine Monophosphate	Pyrimidine	1.95314	-45.4217	3.08441	0.0109994	0.125882	-2.90002	1.56602e-14	4.50761e-14
Kyneurine	Organic Acids	1.04204	-42.165	2.74507	0.0198971	0.20494	-3.47324	1.56809e-13	3.13297e-13
Histidine	Amino Acids	-0.555851	-37.2132	-2.569	0.027068	0.253455	-3.76762	7.74492e-12	5.39073e-12
Phosphoserine	Organic Acids	-0.724193	-37.4493	-2.51501	0.0297416	0.255282	-3.85716	7.18157e-12	4.37104e-12
Phosphocholine	Phospholipid	-0.730819	-34.4533	-2.45694	0.0329082	0.260734	-3.95302	5.6843e-11	3.5463e-11
Glycolate	Organic Acids	1.39904	-45.9571	2.34441	0.0400104	0.28796	-4.13713	1.13403e-14	3.08223e-14
Glycerol-3-Phosphate	Other	1.13281	-46.6163	2.31726	0.0419359	0.28796	-4.1812	7.3496e-15	1.53426e-14
Creatine	Other	-0.91259	-40.515	-2.19904	0.0514162	0.328556	-4.37118	9.68684e-13	5.07802e-13
Adenylosuccinate	Purine	-1.76508	-37.2612	-2.14285	0.0566138	0.328556	-4.46029	1.51222e-11	4.99324e-12
Threonine	Amino Acids	-0.460572	-34.875	-2.13461	0.0574175	0.328556	-4.47329	3.86584e-11	2.76033e-11
Pyruvate	Glycolysis/PPP	0.809601	-38.1129	2.00178	0.0719552	0.374931	-4.68005	2.70917e-12	5.06238e-12
Aminoadipate	Organic Acids	-0.722882	-40.3326	-1.99485	0.0728022	0.374931	-4.6907	9.76767e-13	6.16863e-13
Alanine	Amino Acids	-0.724173	-37.2734	-1.95359	0.0780383	0.37718	-4.75369	8.35625e-12	5.0564e-12
Sarcosine	Methionine Cycle	-0.757894	-37.4913	-1.93462	0.0805627	0.37718	-4.78246	7.31443e-12	4.3298e-12
Acetate	Organic Acids	0.755927	-39.2692	1.88978	0.0868341	0.388866	-4.84994	1.21829e-12	2.31808e-12
Pyridoxal 5-phospahte	Px(P)	-0.807884	-38.0213	-1.79316	0.101907	0.416646	-4.99271	5.03148e-12	3.34827e-12
Alpha-Aminobutyrate	Organic Acids	-0.552326	-39.3903	-1.77668	0.104706	0.416646	-5.01669	1.77019e-12	1.21543e-12
Uridine	Pyrimidine	1.35332	-48.8411	1.76765	0.106268	0.416646	-5.02977	2.60539e-15	3.63536e-15
Fructose-6-Phosphate	Glycolysis/PPP	1.02215	-39.6342	1.75093	0.109218	0.416646	-5.05391	1.17669e-12	1.92483e-12
Pyridoxamine 5-phosphate	Px(P)	0.574705	-41.2708	1.68826	0.120945	0.429136	-5.14328	3.47164e-13	4.82771e-13
Cysteinesulfonic Acid	Organic Acids	-0.584872	-44.5429	-1.67951	0.122671	0.429136	-5.15562	4.92712e-14	3.54355e-14
Asparagine	Amino Acids	-0.45208	-41.3476	-1.66791	0.124991	0.429136	-5.17191	4.43728e-13	3.1588e-13
Alpha-Ketoglutarate	TCA Cycle	0.855066	-38.9891	1.57818	0.1443	0.479448	-5.29574	1.58104e-12	3.08708e-12
Serine	Amino Acids	-0.27013	-39.5863	-1.55702	0.149222	0.480307	-5.32436	1.35907e-12	1.12019e-12
S-Adenosyl-Methionine	Methionine Cycle	-0.435141	-41.3206	-1.53447	0.154626	0.482621	-5.35458	4.43252e-13	3.28819e-13
Phosphoethanolamine	Phospholipid	-0.699135	-36.705	-1.50934	0.160848	0.487274	-5.38792	1.2791e-11	8.04775e-12
Phenylalanine	Amino Acids	0.370448	-39.4207	1.40193	0.189942	0.558972	-5.52646	1.26215e-12	1.60196e-12
Inosine Monophosphate	Purine	0.62459	-33.9904	1.36323	0.201469	0.576425	-5.57471	5.39982e-11	8.07496e-11
3-Hydroxybutyrate	Ketone Bodies	-0.224228	-37.9358	-1.31477	0.216719	0.603298	-5.63378	4.14602e-12	3.62596e-12
Orotate	Pyrimidine	1.03834	-45.2887	1.25158	0.238023	0.633882	-5.70852	2.15432e-14	4.84038e-14
Proline	Amino Acids	-0.525605	-34.6396	-1.22868	0.24615	0.633882	-5.73493	4.88948e-11	3.54414e-11
Valine	Amino Acids	-0.293562	-34.2077	-1.20699	0.254056	0.633882	-5.75963	5.74029e-11	4.76685e-11
Cytosine Monophosphate	Pyrimidine	0.42501	-34.6886	1.20408	0.255131	0.633882	-5.76291	3.41133e-11	4.45514e-11
Glucose-6-Phosphate	Glycolysis/PPP	0.797544	-36.9319	1.19509	0.258476	0.633882	-5.77303	8.79752e-12	1.24269e-11
2-Hydroxybutyrate	Organic Acids	0.181594	-39.8772	1.14463	0.277912	0.66453	-5.82877	9.48636e-13	1.06733e-12
Tyrosine	Amino Acids	-0.392387	-32.8937	-1.09012	0.300167	0.66453	-5.88687	1.58029e-10	1.13864e-10
N-Acetyl-Glycine	Other	-0.270946	-33.9879	-1.08099	0.304024	0.66453	-5.89638	6.64138e-11	5.61257e-11
Lactoyl-Glutathione	Other	-0.662629	-42.8844	-1.07336	0.307276	0.66453	-5.90428	1.96257e-13	1.15394e-13
Dihydroorotate	Pyrimidine	-0.532307	-38.8532	-1.06248	0.311963	0.66453	-5.91547	3.0253e-12	1.91952e-12
(Iso)Citrate	TCA Cycle	-0.900953	-39.609	-1.05526	0.315102	0.66453	-5.92285	2.04089e-12	1.65858e-12
N-Acetyl-Glutamate	Urea Cycle	-0.390573	-34.1856	-1.05289	0.316136	0.66453	-5.92526	6.43103e-11	4.79733e-11
Fumarate	TCA Cycle	0.217666	-37.8453	0.975698	0.351267	0.718551	-6.00141	3.80888e-12	4.57046e-12
Hydroxyphenylpyruvate	Organic Acids	0.299718	-42.9438	0.957734	0.359837	0.718551	-6.01844	1.13237e-13	1.38224e-13
Leucine	Amino Acids	-0.246799	-32.0086	-0.948232	0.364431	0.718551	-6.02735	2.63183e-10	2.21075e-10
Guanidoacetate	Other	-0.616609	-35.1199	-0.92271	0.376977	0.718551	-6.05089	3.48922e-11	4.44744e-11
Betaine	Methionine Cycle	-0.610135	-37.9532	-0.920456	0.3781	0.718551	-6.05295	4.89534e-12	6.15663e-12
Adenosine	Purine	0.724099	-36.4169	0.909297	0.383692	0.718551	-6.06305	1.34775e-11	2.20638e-11
Spermine	Polyamine	0.745747	-41.1988	0.876148	0.400648	0.736906	-6.09245	4.69691e-13	7.98844e-13
Methionine	Methionine Cycle	-0.394873	-34.3385	-0.860899	0.408618	0.738381	-6.10565	6.16987e-11	4.22724e-11
Succinate	TCA Cycle	0.298144	-34.4513	0.814797	0.433371	0.769607	-6.14435	4.21822e-11	5.0251e-11
GABA	Other	-0.304373	-34.5314	-0.707257	0.494882	0.863946	-6.22727	4.84653e-11	4.08196e-11
Ornithine	Urea Cycle	-0.335282	-40.7148	-0.672956	0.515585	0.885033	-6.25148	7.39717e-13	5.91756e-13
2-Oxo-Adipate	Organic Acids	0.33967	-44.9174	0.659015	0.524146	0.885033	-6.26101	3.51075e-14	3.65968e-14
Glutamate	Amino Acids	-0.144272	-35.8279	-0.573945	0.578153	0.931105	-6.31515	1.80237e-11	1.60973e-11
Lactate	Glycolysis/PPP	0.201462	-32.6747	0.563077	0.585264	0.931105	-6.32156	1.42369e-10	1.74031e-10
Carbamoyl Aspartate	Pyrimidine	-0.22262	-35.0619	-0.546701	0.596068	0.931105	-6.33101	3.61051e-11	2.74253e-11
Xanthosine Monophosphate	Purine	0.201081	-36.0579	0.540507	0.600181	0.931105	-6.33451	1.45797e-11	1.5542e-11
Methylmalonate	Organic Acids	0.152447	-35.5646	0.535341	0.603623	0.931105	-6.33741	1.9399e-11	2.19166e-11
Isoleucine	Amino Acids	-0.139746	-34.4729	-0.532276	0.60567	0.931105	-6.33911	4.60477e-11	4.14945e-11
Sedoheptulose-7-Phosphate	Glycolysis/PPP	0.236602	-39.4083	0.481172	0.640314	0.969888	-6.36616	1.48038e-12	1.71404e-12
Guanosine Monophosphate	Purine	0.168555	-33.3014	0.458662	0.655872	0.979055	-6.37725	9.94277e-11	1.03545e-10
Glycine	Amino Acids	-0.201298	-42.4767	-0.393838	0.70162	1	-6.40632	2.4095e-13	1.61503e-13
Oxalate	Organic Acids	-0.215241	-40.3103	-0.382212	0.709965	1	-6.41108	9.37299e-13	8.58141e-13
Spermidine	Polyamine	-0.219796	-36.3093	-0.338953	0.74136	1	-6.42757	1.52108e-11	1.47148e-11
Adenosine Monophosphate	Purine	-0.0986112	-33.5569	-0.311338	0.761668	1	-6.43709	8.9217e-11	7.81784e-11
Pyroglutamate	Other	0.0581903	-29.7497	0.309791	0.762812	1	-6.4376	1.10532e-09	1.15885e-09
AICAR	Purine	0.135477	-41.9645	0.269234	0.792993	1	-6.45007	2.74607e-13	2.74531e-13
S-Adenosyl-Homocysteine	Methionine Cycle	-0.0818462	-40.4737	-0.251199	0.806533	1	-6.45507	7.29122e-13	6.66317e-13
Malate	TCA Cycle	-0.0921098	-34.3075	-0.249745	0.807627	1	-6.45545	5.23837e-11	4.94543e-11
Glutamine	Amino Acids	-0.0961828	-36.2345	-0.246779	0.809862	1	-6.45624	1.39127e-11	1.34204e-11
Fructose	Glycolysis/PPP	0.239853	-42.8872	0.244167	0.811831	1	-6.45692	1.42786e-13	3.55899e-13
Uridine Monophosphate	Pyrimidine	-0.0594356	-36.1484	-0.225602	0.825863	1	-6.46156	1.39169e-11	1.34598e-11
Glucose/Galactose	Glycolysis/PPP	0.289563	-43.2468	0.197393	0.847308	1	-6.46793	1.18063e-13	2.25853e-12
2-Hydroxyglutarate	TCA Cycle	-0.0600132	-35.7699	-0.119865	0.906864	1	-6.48106	1.88818e-11	1.96369e-11
Tryptophan	Amino Acids	-0.0137644	-35.8463	-0.0910091	0.929207	1	-6.48432	1.63207e-11	1.65201e-11
Uroconic Acid	Organic Acids	0.038673	-35.4075	0.0893132	0.930522	1	-6.48448	2.44131e-11	2.51287e-11
6-Phosphogluconate	Glycolysis/PPP	2.84217e-14	-66.4386	4.74572e-12	1	1	-6.48875	0	0
Ribose-5-Phosphate	Glycolysis/PPP	2.84217e-14	-66.4386	4.74572e-12	1	1	-6.48875	0	0
Xylulose-5-Phosphate	Glycolysis/PPP	2.84217e-14	-66.4386	4.74572e-12	1	1	-6.48875	0	0
Carbamoyl Phosphate	Urea Cycle	2.84217e-14	-66.4386	4.74572e-12	1	1	-6.48875	0	0
Citrulline	Urea Cycle	2.84217e-14	-66.4386	4.74572e-12	1	1	-6.48875	0	0
Argininosuccinate	Urea Cycle	2.84217e-14	-66.4386	4.74572e-12	1	1	-6.48875	0	0
Hydroxyproline	Amino Acids	2.84217e-14	-66.4386	4.74572e-12	1	1	-6.48875	0	0
Pyridoxamine	Px(P)	2.84217e-14	-66.4386	4.74572e-12	1	1	-6.48875	0	0
Pyridoxine	Px(P)	2.84217e-14	-66.4386	4.74572e-12	1	1	-6.48875	0	0
Oxaloacetate	TCA Cycle	2.84217e-14	-66.4386	4.74572e-12	1	1	-6.48875	0	0
5-Aminolevulinic Acid	TCA Cycle	2.84217e-14	-66.4386	4.74572e-12	1	1	-6.48875	0	0
Homocysteine	Methionine Cycle	2.84217e-14	-66.4386	4.74572e-12	1	1	-6.48875	0	0
Guanosine	Purine	2.84217e-14	-66.4386	4.74572e-12	1	1	-6.48875	0	0
Putrescine	Polyamine	2.84217e-14	-66.4386	4.74572e-12	1	1	-6.48875	0	0
Acetoacetate	Ketone Bodies	2.84217e-14	-66.4386	4.74572e-12	1	1	-6.48875	0	0
Glycoxylate	Organic Acids	2.84217e-14	-66.4386	4.74572e-12	1	1	-6.48875	0	0
Lipoate	Organic Acids	2.84217e-14	-66.4386	4.74572e-12	1	1	-6.48875	0	0
4-Methyl-2-Oxo-Valerate	Organic Acids	2.84217e-14	-66.4386	4.74572e-12	1	1	-6.48875	0	0
Creatine Phosphate	Other	2.84217e-14	-66.4386	4.74572e-12	1	1	-6.48875	0	0

### Sheet: Pathway enrichment (fgsea)
Pathway	Direction	Enrichment score (ES)	Normalized enrichment score (NES)	P-value	FDR	n metabolites	Leading-edge metabolites
Glycolysis/PPP	Up	0.77383	1.74183	0.00516479	0.0586598	12	Dihydroxyacetone Phosphate; 3-Phosphoglycerate; Pyruvate; Fructose-6-Phosphate; Glucose-6-Phosphate
Amino Acids	Down	-0.706636	-1.68971	0.00902458	0.0586598	18	Lysine; Aspartate; Histidine; Threonine; Alanine; Asparagine; Serine; Proline; Valine; Tyrosine
Pyrimidine	Up	0.747857	1.49031	0.0921053	0.399123	8	Cytidine; Thymidine Monophosphate; Uridine; Orotate; Cytosine Monophosphate
Urea Cycle	Down	-0.713178	-1.27243	0.170435	0.553913	6	Arginine
Methionine Cycle	Down	-0.667789	-1.19145	0.262609	0.583564	6	Sarcosine; S-Adenosyl-Methionine; Betaine; Methionine
Phospholipid	Down	-0.821782	-1.1259	0.309392	0.583564	2	Phosphocholine; Phosphoethanolamine
Px(P)	Up	0.644684	1.13746	0.356502	0.583564	5	Pyridoxal; Pyridoxamine 5-phosphate
Ketone Bodies	Down	-0.80198	-1.09877	0.359116	0.583564	2	3-Hydroxybutyrate
TCA Cycle	Up	0.490954	0.978361	0.475877	0.648803	8	Alpha-Ketoglutarate; Fumarate; Succinate
Other	Down	-0.493644	-0.972762	0.499079	0.648803	9	N-Acetyl-Aspartate; Creatine; N-Acetyl-Glycine; Lactoyl-Glutathione; Guanidoacetate; GABA
Polyamine	Up	0.523473	0.793993	0.740741	0.865642	3	Spermine
Organic Acids	Up	0.31973	0.767935	0.799054	0.865642	16	Kyneurine; Glycolate; Acetate
Purine	Down	-0.333886	-0.634871	0.917582	0.917582	8	Adenylosuccinate
